# Parthenolide Covalently Targets and Inhibits Focal Adhesion Kinase in Breast Cancer Cells

**DOI:** 10.1101/550806

**Authors:** Charles A. Berdan, Raymond Ho, Haley S. Lehtola, Milton To, Xirui Hu, Tucker R. Huffman, Yana Petri, Chad R. Altobelli, Sasha G. Demeulenaere, James A. Olzmann, Thomas J. Maimone, Daniel K. Nomura

## Abstract

Parthenolide, a natural product from the feverfew plant and member of the large family of sesquiterpene lactones, exerts multiple biological and therapeutic activities including anti-inflammatory and anti-cancer effects. Herein, we further study parthenolide mechanism of action using activity-based protein profiling (ABPP)-based chemoproteomic platforms to map additional covalent targets engaged by parthenolide in human breast cancer cells. We find that parthenolide, as well as other related exocyclic methylene lactone-containing sesquiterpenes, covalently modify cysteine 427 (C427) of focal adhesion kinase 1 (FAK1) leading to impairment of FAK1-dependent signaling pathways and breast cancer cell proliferation, survival, and motility. These studies reveal a novel functional target exploited by members of a large family of anticancer natural products.
