## Supplementary material for "Parthenolide Covalently Targets and Inhibits Focal Adhesion Kinase in Breast Cancer Cells": Table S2

### Sheet: Sheet1
Compound Name	Compound Structure
DKM 2-31
DKM 2-32
DKM 2-33
DKM 2-34
DKM 2-37
DKM 2-39
DKM 2-40
DKM 2-42
DKM 2-43
DKM 2-47
DKM 2-48
DKM 2-49
DKM 2-50
DKM 2-52
DKM 2-58
DKM 2-59
DKM 2-60
DKM 2-62
DKM 2-67
DKM 2-71
DKM 2-72
DKM 2-76
DKM 2-79
DKM 2-80
DKM 2-83
DKM 2-84
DKM 2-85
DKM 2-86
DKM 2-87
DKM 2-90
DKM 2-91
DKM 2-93
DKM 2-94
DKM 2-95
DKM 2-97
DKM 2-98
DKM 2-100
DKM 2-101
DKM 2-102
DKM 2-103
DKM 2-106
DKM 2-107
DKM 2-108
DKM 2-109
DKM 2-110
DKM 2-111
DKM 2-113
DKM 2-114
DKM 2-116
DKM 2-117
DKM 2-119
DKM 2-120
DKM 3-3
DKM 3-4
DKM 3-5
DKM 3-7
DKM 3-8
DKM 3-9
DKM 3-10
DKM 3-11
DKM 3-12
DKM 3-13
DKM 3-15
DKM 3-16
DKM 3-22
DKM 3-29
DKM 3-30
DKM 3-31
DKM 3-32
DKM 3-36
DKM 3-41
DKM 3-42
DKM 3-43
DKM 3-70
TRH 1-12
TRH 1-13
TRH 1-17
TRH 1-19
TRH 1-20
TRH 1-23
TRH 1-27
TRH 1-32
TRH 1-50
TRH 1-51
TRH 1-53
TRH 1-54
TRH 1-55
TRH 1-56
TRH 1-57
TRH 1-58
TRH 1-59
TRH 1-60
TRH 1-65
TRH 1-68
TRH 1-70
TRH 1-74
TRH 1-78
TRH 1-115
TRH 1-129
TRH 1-133
TRH 1-134
TRH 1-135
TRH 1-140
TRH 1-143
TRH 1-145
TRH 1-149
TRH 1-152
TRH 1-155
TRH 1-156
TRH 1-160
TRH 1-162
TRH 1-163
TRH 1-167
TRH 1-168
TRH 1-170
TRH 1-171
TRH 1-176
TRH 1-177
TRH 1-178
TRH 1-179
TRH 1-189
TRH 1-191
TRH 1-194
TRH 1-196
YP 1-1
YP 1-16
YP 1-18
YP 1-19
YP 1-22
YP 1-23
YP 1-24
YP 1-25
YP 1-26
YP 1-31
YP 1-36
YP 1-37
YP 1-38
YP 1-39
YP 1-40
YP 1-42
YP 1-44
YP 1-38
IGA 1-12
IGA 1-14
IGA 1-15
IGA 1-26
